# Chromosome-level assemblies of multiple Arabidopsis genomes reveal hotspots of rearrangements with altered evolutionary dynamics

**DOI:** 10.1101/738880

**Authors:** Wen-Biao Jiao, Korbinian Schneeberger

## Abstract

We report chromosome-level, reference-quality assemblies of seven *Arabidopsis thaliana* accessions selected across the global range of this predominately ruderal plant. Each genome revealed between 13-17 Mb rearranged and 5-6 Mb novel sequence introducing copy-number changes in ∼5,000 genes, including ∼1,900 genes which are not part of the current reference annotation. Analyzing the collinearity between the genomes revealed ∼350 regions (4.1% of the euchromatin) where accession-specific tandem duplications destroyed the syntenic gene order between the genomes. These *hotspots of rearrangements* were characterized by the loss of meiotic recombination in hybrids within these regions and the enrichment of genes implicated in biotic stress response. Together this suggests that hotspots of rearrangements are governed by altered evolutionary dynamics as compared to the rest of the genome, which are based on new mutations and not on the recombination of existing variation, and thereby enable a quick response to the ever-evolving challenges of biotic stress.
