## Supplementary Tables 4 and 16 for "Chromosome-level assemblies of multiple Arabidopsis genomes reveal hotspots of rearrangements with altered evolutionary dynamics"

### Sheet: SupTab4
Repeat	Accession	Sequence	Start	End	Array size	Unit Count	Unit size
Cent.	An-1	000049F	8664	29425	20761	117	178
Cent.	An-1	000145F	3732	13950	10218	57	176
Cent.	An-1	000161F	1	12392	12391	70	178
Cent.	An-1	000164F	1	12205	12204	69	178
Cent.	An-1	000194F	1	10096	10095	57	177
Cent.	An-1	chr1	15247847	15253699	5852	33	178
Cent.	An-1	chr2	3330539	3333461	2922	16	178
Cent.	An-1	chr2	3366542	3370850	4308	24	711
Cent.	An-1	chr3	13106449	13110221	3772	21	178
Cent.	An-1	chr3	13127354	13129696	2342	13	870
Cent.	An-1	chr3	13149276	13173038	23762	133	178
Cent.	An-1	chr3	13235744	13249367	13623	77	178
Cent.	An-1	chr3	13352688	13356976	4288	24	1067
Cent.	An-1	chr3	13565085	13568730	3645	20	1245
Cent.	An-1	chr3	13602495	13607516	5021	28	178
Cent.	An-1	chr4	3983919	3986207	2288	13	710
Cent.	An-1	chr5	11234283	11237974	3691	21	356
Cent.	An-1	chr5	11240757	11244443	3686	21	178
Cent.	An-1	chr5	11247225	11250910	3685	21	178
Cent.	An-1	chr5	11617479	11623568	6089	34	534
Cent.	An-1	chr5	11819354	11824949	5595	31	527
Cent.	An-1	chr5	11833523	11842059	8536	48	178
Cent.	An-1	chr5	11914360	11918971	4611	26	701
Cent.	An-1	chr5	11919472	11923478	4006	23	178
Cent.	C24	000092F	21853	34368	12515	70	178
Cent.	C24	000189F	1	10822	10821	61	176
Cent.	C24	chr1	14311913	14314012	2099	12	178
Cent.	C24	chr1	14884072	14889174	5102	3	1955
Cent.	C24	chr2	2463265	2466381	3116	6	534
Cent.	C24	chr2	2975018	2978065	3047	6	534
Cent.	C24	chr2	3985846	3989216	3370	19	178
Cent.	C24	chr3	14111497	14115817	4320	5	890
Cent.	C24	chr3	14141120	14153075	11955	67	178
Cent.	C24	chr3	14259147	14262368	3221	3	1067
Cent.	C24	chr4	2878254	2885652	7398	42	178
Cent.	C24	chr4	2930055	2935088	5033	3	1780
Cent.	C24	chr4	2959527	2964162	4635	26	178
Cent.	C24	chr4	2966755	2971527	4772	27	178
Cent.	C24	chr4	3016389	3022584	6195	35	178
Cent.	C24	chr5	11307262	11310430	3168	4	876
Cent.	C24	chr5	11487685	11491917	4232	24	178
Cent.	C24	chr5	11491917	11495395	3478	20	178
Cent.	C24	chr5	11506258	11509237	2979	8	355
Cent.	Cvi-0	chr1	14307702	14310287	2585	5	534
Cent.	Cvi-0	chr1	14376248	14379303	3055	6	534
Cent.	Cvi-0	chr1	14429123	14432072	2949	17	178
Cent.	Cvi-0	chr1	14641225	14646863	5638	32	178
Cent.	Cvi-0	chr1	14655579	14658229	2650	5	533
Cent.	Cvi-0	chr2	3473819	3477011	3192	18	178
Cent.	Cvi-0	chr2	3554888	3559262	4374	25	178
Cent.	Cvi-0	chr3	13547147	13552500	5353	8	712
Cent.	Cvi-0	chr3	13599006	13601523	2517	7	355
Cent.	Cvi-0	chr4	3041640	3043823	2183	12	178
Cent.	Cvi-0	chr4	3056093	3059331	3238	9	356
Cent.	Cvi-0	chr4	4446786	4451905	5119	4	1244
Cent.	Cvi-0	chr5	11682308	11684311	2003	3	715
Cent.	Cvi-0	chr5	11689756	11692147	2391	13	178
Cent.	Cvi-0	chr5	11705288	11710839	5551	4	1419
Cent.	Cvi-0	chr5	11800592	11810668	10076	19	534
Cent.	Eri-1	000157F	1	18765	18764	106	177
Cent.	Eri-1	000206F	1	14238	14237	80	178
Cent.	Eri-1	000210F	1	10953	10952	62	178
Cent.	Eri-1	000247F	1	11153	11152	63	178
Cent.	Eri-1	chr1	14218761	14223556	4795	3	1420
Cent.	Eri-1	chr1	14625130	14632161	7031	4	1956
Cent.	Eri-1	chr2	1990861	1996287	5426	30	178
Cent.	Eri-1	chr3	12457225	12459267	2042	2	864
Cent.	Eri-1	chr3	14004375	14012003	7628	4	1958
Cent.	Eri-1	chr3	14118708	14121929	3221	4	888
Cent.	Eri-1	chr3	14394464	14398472	4008	3	1600
Cent.	Eri-1	chr4	3010755	3016674	5919	33	178
Cent.	Eri-1	chr5	11704329	11710419	6090	11	534
Cent.	Eri-1	chr5	11741648	11744024	2376	3	950
Cent.	Kyo	746	1	15115	15114	85	178
Cent.	Kyo	000170F	1	19723	19722	112	176
Cent.	Kyo	000217F	3220	16361	13141	74	178
Cent.	Kyo	000249F	1628	14756	13128	74	178
Cent.	Kyo	000258F	1	14370	14369	81	178
Cent.	Kyo	000370F	1	10256	10255	58	178
Cent.	Kyo	chr1	14454694	14458111	3417	19	178
Cent.	Kyo	chr1	14464118	14467145	3027	9	356
Cent.	Kyo	chr1	14875176	14880634	5458	6	863
Cent.	Kyo	chr3	14107732	14110074	2342	3	871
Cent.	Kyo	chr3	14129685	14151501	21816	61	356
Cent.	Kyo	chr3	14213691	14228739	15048	85	178
Cent.	Kyo	chr3	14316043	14319263	3220	5	711
Cent.	Kyo	chr3	14530973	14536545	5572	31	178
Cent.	Kyo	chr4	2965050	2970021	4971	28	178
Cent.	Kyo	chr4	2970957	2978530	7573	43	178
Cent.	Kyo	chr4	2988801	2993697	4896	28	178
Cent.	Kyo	chr4	3818763	3821986	3223	18	178
Cent.	Kyo	chr5	11473693	11476727	3034	9	356
Cent.	Kyo	chr5	11812192	11818017	5825	33	178
Cent.	Kyo	chr5	11919858	11923188	3330	6	533
Cent.	Kyo	chr5	11937563	11945022	7459	42	178
Cent.	Ler	chr1	14480337	14486553	6216	4	1776
Cent.	Ler	chr1	15530251	15537310	7059	4	1956
Cent.	Ler	chr2	3460880	3467157	6277	35	178
Cent.	Ler	chr2	3467658	3473998	6340	36	178
Cent.	Ler	chr2	3486690	3490736	4046	23	178
Cent.	Ler	chr3	13810805	13817964	7159	13	534
Cent.	Ler	chr3	13933860	13937080	3220	3	1067
Cent.	Ler	chr3	14207412	14213863	6451	36	178
Cent.	Ler	chr3	14259909	14266998	7089	40	178
Cent.	Ler	chr4	3032431	3036690	4259	24	178
Cent.	Ler	chr4	3109057	3112306	3249	18	178
Cent.	Ler	chr4	3186086	3192770	6684	38	178
Cent.	Ler	chr4	3262783	3264871	2088	12	178
Cent.	Ler	chr4	3291636	3295244	3608	10	356
Cent.	Ler	chr4	3380536	3387741	7205	20	356
Cent.	Ler	chr4	3445466	3451824	6358	12	533
Cent.	Ler	chr4	5076484	5079489	3005	4	712
Cent.	Ler	chr5	11449598	11452632	3034	9	356
Cent.	Ler	chr5	11762643	11770138	7495	5	1417
Cent.	Ler	chr5	12130534	12133206	2672	3	888
Cent.	Sha	000042F	165518	188138	22620	127	178
Cent.	Sha	000046F	127969	141616	13647	77	178
Cent.	Sha	000062F	1	41290	41289	232	178
Cent.	Sha	000068F	32889	44713	11824	66	178
Cent.	Sha	000084F	1	24630	24629	139	177
Cent.	Sha	000121F	2	12967	12965	73	177
Cent.	Sha	000138F	1	13669	13668	77	178
Cent.	Sha	000147F	1	12123	12122	23	535
Cent.	Sha	chr1	14315497	14318907	3410	19	178
Cent.	Sha	chr1	14324921	14327948	3027	9	356
Cent.	Sha	chr1	14436845	14446496	9651	54	178
Cent.	Sha	chr1	14810313	14818511	8198	5	1550
Cent.	Sha	chr1	15082389	15097873	15484	9	1761
Cent.	Sha	chr2	3418550	3425880	7330	21	355
Cent.	Sha	chr2	3435251	3442029	6778	38	178
Cent.	Sha	chr2	3454723	3458769	4046	23	178
Cent.	Sha	chr3	13315158	13325978	10820	61	178
Cent.	Sha	chr4	2976107	2996269	20162	113	178
Cent.	Sha	chr4	3827537	3835248	7711	43	178
Cent.	Sha	chr5	11671743	11673775	2032	11	178
Cent.	Sha	chr5	11687183	11690854	3671	21	178
Cent.	Sha	chr5	11777555	11786369	8814	50	178
Cent.	Sha	chr5	11788475	11790500	2025	4	534
Cent.	Sha	chr5	11980690	11985701	5011	28	178
Cent.	Sha	chr5	12002511	12006157	3646	10	356
Cent.	Sha	chr5	12036124	12038466	2342	3	871
Cent.	Sha	chr5	12257244	12260465	3221	3	1066
Cent.	Sha	chr5	12470387	12474506	4119	2	1779
Cent.	Sha	chr5	12532987	12535446	2459	3	713
Telo.	An-1	000086F	254	407	153	10	7
Telo.	An-1	000086F	6807	6962	155	10	7
Telo.	An-1	000086F	15758	15926	168	10	7
Telo.	An-1	000086F	22799	23053	254	11	7
Telo.	An-1	000288F	1193	1435	242	11	7
Telo.	An-1	chr1	15263474	15263601	127	10	7
Telo.	An-1	chr1	15280135	15280266	131	10	7
Telo.	An-1	chr1	15256960	15257101	141	10	7
Telo.	An-1	chr1	15261278	15261419	141	10	7
Telo.	An-1	chr1	15300259	15300400	141	11	7
Telo.	An-1	chr1	8	459	451	48	7
Telo.	An-1	chr2	4777585	4777788	203	11	7
Telo.	An-1	chr2	2470522	2470808	286	14	7
Telo.	An-1	chr2	4776918	4777334	416	13	7
Telo.	An-1	chr3	14407276	14407474	198	13	7
Telo.	An-1	chr3	12208101	12208306	205	13	7
Telo.	An-1	chr3	2	419	417	15	7
Telo.	An-1	chr3	14123809	14124242	433	15	7
Telo.	An-1	chr4	3257411	3257552	141	11	7
Telo.	An-1	chr4	3235870	3236096	226	10	7
Telo.	An-1	chr4	3261095	3261374	279	15	7
Telo.	An-1	chr4	3256029	3256310	281	16	7
Telo.	An-1	chr4	3233328	3233614	286	13	7
Telo.	An-1	chr4	3258456	3258764	308	14	7
Telo.	An-1	chr4	3230763	3231084	321	12	7
Telo.	An-1	chr5	1	150	149	10	7
Telo.	An-1	chr5	12633767	12634109	342	11	7
Telo.	C24	000086F	24598	24710	112	10	7
Telo.	C24	000086F	50457	50636	179	12	7
Telo.	C24	000099F	26849	26970	121	11	7
Telo.	C24	000099F	17188	17363	175	11	7
Telo.	C24	000152F	13640	13877	237	15	7
Telo.	C24	000156F	14678	14854	176	13	7
Telo.	C24	000156F	3654	3885	231	14	7
Telo.	C24	000188F	11	255	244	10	7
Telo.	C24	000188F	4825	5096	271	12	7
Telo.	C24	000188F	9652	9926	274	10	7
Telo.	C24	000188F	7125	7417	292	13	7
Telo.	C24	000188F	2310	2626	316	12	7
Telo.	C24	000200F	6497	6616	119	16	7
Telo.	C24	000200F	3764	3898	134	11	7
Telo.	C24	000284F	898	1075	177	11	7
Telo.	C24	000317F	957	1228	271	13	7
Telo.	C24	chr1	14325792	14325876	84	10	7
Telo.	C24	chr1	14447885	14447983	98	11	7
Telo.	C24	chr1	14443377	14443489	112	13	7
Telo.	C24	chr1	14444873	14444985	112	11	7
Telo.	C24	chr1	14441860	14441979	119	13	7
Telo.	C24	chr1	14454691	14454811	120	10	7
Telo.	C24	chr1	14421083	14421208	125	10	7
Telo.	C24	chr1	14460736	14460861	125	11	7
Telo.	C24	chr1	14429652	14429778	126	10	7
Telo.	C24	chr1	14500188	14500314	126	10	7
Telo.	C24	chr1	14446369	14446502	133	15	7
Telo.	C24	chr1	14380475	14380614	139	10	7
Telo.	C24	chr1	14408285	14408425	140	11	7
Telo.	C24	chr1	14418220	14418365	145	12	7
Telo.	C24	chr1	14471460	14471606	146	10	7
Telo.	C24	chr1	14537104	14537251	147	10	7
Telo.	C24	chr1	14341787	14341935	148	10	7
Telo.	C24	chr1	14361480	14361628	148	10	7
Telo.	C24	chr1	14353872	14354027	155	11	7
Telo.	C24	chr1	14401710	14401882	172	13	7
Telo.	C24	chr1	14425389	14425593	204	14	7
Telo.	C24	chr1	14419799	14420006	207	12	7
Telo.	C24	chr1	14383491	14383705	214	11	7
Telo.	C24	chr1	14372345	14372560	215	11	7
Telo.	C24	chr1	14387353	14387570	217	11	7
Telo.	C24	chr1	14389951	14390168	217	11	7
Telo.	C24	chr1	14350132	14350360	228	13	7
Telo.	C24	chr1	14338049	14338278	229	14	7
Telo.	C24	chr1	14358055	14358284	229	13	7
Telo.	C24	chr1	14370297	14370526	229	13	7
Telo.	C24	chr1	14540068	14540303	235	10	7
Telo.	C24	chr1	14402447	14402720	273	23	7
Telo.	C24	chr1	15046872	15047424	552	19	7
Telo.	C24	chr2	2416859	2417117	258	13	7
Telo.	C24	chr3	15078419	15078617	198	13	7
Telo.	C24	chr3	24	416	392	15	7
Telo.	C24	chr3	14762850	14763276	426	14	7
Telo.	C24	chr3	12724829	12725305	476	15	7
Telo.	C24	chr4	3205886	3206031	145	11	7
Telo.	C24	chr4	3182430	3182581	151	12	7
Telo.	C24	chr4	3172339	3172491	152	10	7
Telo.	C24	chr4	3167340	3167568	228	12	7
Telo.	C24	chr4	4161027	4161264	237	10	7
Telo.	C24	chr4	3193364	3193627	263	11	7
Telo.	C24	chr4	3185951	3186230	279	13	7
Telo.	C24	chr4	3164792	3165084	292	11	7
Telo.	C24	chr4	3183485	3183777	292	13	7
Telo.	C24	chr4	3206935	3207228	293	13	7
Telo.	C24	chr4	3173197	3173503	306	14	7
Telo.	C24	chr4	3174208	3174515	307	14	7
Telo.	C24	chr4	3175222	3175529	307	14	7
Telo.	C24	chr4	3177581	3177902	321	13	7
Telo.	C24	chr4	3198192	3198517	325	12	7
Telo.	C24	chr4	3200723	3201049	326	13	7
Telo.	C24	chr4	3203302	3203629	327	15	7
Telo.	C24	chr4	3209559	3209886	327	16	7
Telo.	C24	chr4	3962487	3963666	1179	34	7
Telo.	C24	chr5	11314191	11314415	224	10	7
Telo.	C24	chr5	12228297	12228639	342	11	7
Telo.	C24	chr5	12229122	12229475	353	16	7
Telo.	C24	chr5	0	833	833	55	7
Telo.	Cvi-0	000075F	17589	17721	132	10	7
Telo.	Cvi-0	000075F	5617	5753	136	10	7
Telo.	Cvi-0	000173F	4104	4266	162	14	7
Telo.	Cvi-0	000173F	978	1220	242	11	7
Telo.	Cvi-0	000218F	4104	4235	131	10	7
Telo.	Cvi-0	chr1	15107123	15107221	98	10	7
Telo.	Cvi-0	chr1	14819343	14819455	112	10	7
Telo.	Cvi-0	chr1	14890710	14890829	119	10	7
Telo.	Cvi-0	chr1	14898414	14898533	119	11	7
Telo.	Cvi-0	chr1	14578943	14579069	126	10	7
Telo.	Cvi-0	chr1	15123403	15123529	126	13	7
Telo.	Cvi-0	chr1	14553153	14553280	127	10	7
Telo.	Cvi-0	chr1	14562258	14562385	127	10	7
Telo.	Cvi-0	chr1	15057535	15057662	127	11	7
Telo.	Cvi-0	chr1	15155133	15155260	127	11	7
Telo.	Cvi-0	chr1	15216926	15217057	131	13	7
Telo.	Cvi-0	chr1	15133189	15133323	134	10	7
Telo.	Cvi-0	chr1	15138391	15138525	134	10	7
Telo.	Cvi-0	chr1	15140692	15140826	134	12	7
Telo.	Cvi-0	chr1	14491543	14491681	138	11	7
Telo.	Cvi-0	chr1	15100114	15100252	138	11	7
Telo.	Cvi-0	chr1	14549718	14549858	140	10	7
Telo.	Cvi-0	chr1	15131000	15131140	140	10	7
Telo.	Cvi-0	chr1	15165378	15165519	141	12	7
Telo.	Cvi-0	chr1	14960805	14960950	145	11	7
Telo.	Cvi-0	chr1	14470678	14470824	146	10	7
Telo.	Cvi-0	chr1	14576557	14576703	146	10	7
Telo.	Cvi-0	chr1	15068211	15068357	146	10	7
Telo.	Cvi-0	chr1	15079616	15079762	146	10	7
Telo.	Cvi-0	chr1	15089221	15089367	146	10	7
Telo.	Cvi-0	chr1	15094769	15094915	146	10	7
Telo.	Cvi-0	chr1	14491212	14491360	148	10	7
Telo.	Cvi-0	chr1	15111609	15111757	148	12	7
Telo.	Cvi-0	chr1	14978146	14978297	151	10	7
Telo.	Cvi-0	chr1	14507751	14507904	153	13	7
Telo.	Cvi-0	chr1	14961494	14961647	153	10	7
Telo.	Cvi-0	chr1	15019821	15019974	153	11	7
Telo.	Cvi-0	chr1	14481324	14481479	155	10	7
Telo.	Cvi-0	chr1	14486289	14486444	155	10	7
Telo.	Cvi-0	chr1	15108931	15109086	155	10	7
Telo.	Cvi-0	chr1	15182514	15182669	155	10	7
Telo.	Cvi-0	chr1	15168125	15168284	159	13	7
Telo.	Cvi-0	chr1	14798217	14798377	160	10	7
Telo.	Cvi-0	chr1	15169673	15169834	161	12	7
Telo.	Cvi-0	chr1	14449040	14449202	162	10	7
Telo.	Cvi-0	chr1	14453637	14453799	162	10	7
Telo.	Cvi-0	chr1	14956889	14957051	162	16	7
Telo.	Cvi-0	chr1	14450224	14450390	166	10	7
Telo.	Cvi-0	chr1	14463869	14464036	167	15	7
Telo.	Cvi-0	chr1	14576040	14576209	169	13	7
Telo.	Cvi-0	chr1	15033929	15034098	169	10	7
Telo.	Cvi-0	chr1	15035967	15036136	169	10	7
Telo.	Cvi-0	chr1	14976662	14976838	176	10	7
Telo.	Cvi-0	chr1	15108059	15108235	176	11	7
Telo.	Cvi-0	chr1	15242135	15242330	195	17	7
Telo.	Cvi-0	chr1	14482316	14482518	202	12	7
Telo.	Cvi-0	chr1	14487280	14487483	203	12	7
Telo.	Cvi-0	chr1	15056370	15056573	203	13	7
Telo.	Cvi-0	chr1	15102329	15102532	203	12	7
Telo.	Cvi-0	chr1	14457436	14457646	210	11	7
Telo.	Cvi-0	chr1	14460162	14460372	210	12	7
Telo.	Cvi-0	chr1	14991101	14991312	211	11	7
Telo.	Cvi-0	chr1	15030024	15030240	216	13	7
Telo.	Cvi-0	chr1	14544665	14544882	217	13	7
Telo.	Cvi-0	chr1	14547336	14547553	217	13	7
Telo.	Cvi-0	chr1	15054676	15054893	217	12	7
Telo.	Cvi-0	chr1	15049819	15050043	224	13	7
Telo.	Cvi-0	chr1	14445968	14446198	230	13	7
Telo.	Cvi-0	chr1	14528084	14528314	230	11	7
Telo.	Cvi-0	chr1	14530994	14531224	230	10	7
Telo.	Cvi-0	chr1	14461264	14461495	231	14	7
Telo.	Cvi-0	chr1	14464432	14464663	231	14	7
Telo.	Cvi-0	chr1	14854183	14854414	231	10	7
Telo.	Cvi-0	chr1	15245128	15245363	235	10	7
Telo.	Cvi-0	chr1	15024882	15025125	243	17	7
Telo.	Cvi-0	chr1	15150918	15151163	245	16	7
Telo.	Cvi-0	chr1	14446742	14446993	251	18	7
Telo.	Cvi-0	chr1	15086673	15086927	254	13	7
Telo.	Cvi-0	chr1	15077067	15077322	255	13	7
Telo.	Cvi-0	chr1	15085483	15085738	255	13	7
Telo.	Cvi-0	chr1	15075877	15076133	256	13	7
Telo.	Cvi-0	chr1	15166514	15166787	273	24	7
Telo.	Cvi-0	chr1	14947016	14947301	285	18	7
Telo.	Cvi-0	chr1	14557019	14557338	319	11	7
Telo.	Cvi-0	chr1	14566131	14566454	323	13	7
Telo.	Cvi-0	chr1	15767327	15767879	552	19	7
Telo.	Cvi-0	chr2	5098032	5098235	203	11	7
Telo.	Cvi-0	chr2	2411185	2411464	279	14	7
Telo.	Cvi-0	chr2	5097343	5097780	437	15	7
Telo.	Cvi-0	chr3	12392805	12392929	124	10	7
Telo.	Cvi-0	chr3	14716309	14716507	198	13	7
Telo.	Cvi-0	chr3	12391959	12392456	497	16	7
Telo.	Cvi-0	chr3	31	529	498	26	7
Telo.	Cvi-0	chr4	3197940	3198211	271	10	7
Telo.	Cvi-0	chr4	3190347	3190619	272	10	7
Telo.	Cvi-0	chr4	3205524	3205796	272	10	7
Telo.	Cvi-0	chr4	3200440	3200714	274	13	7
Telo.	Cvi-0	chr4	3187819	3188097	278	13	7
Telo.	Cvi-0	chr4	3208024	3208303	279	13	7
Telo.	Cvi-0	chr4	3192844	3193130	286	14	7
Telo.	Cvi-0	chr4	3219412	3219705	293	12	7
Telo.	Cvi-0	chr4	3218403	3218705	302	15	7
Telo.	Cvi-0	chr4	3210556	3210861	305	12	7
Telo.	Cvi-0	chr4	3195383	3195689	306	12	7
Telo.	Cvi-0	chr4	3202960	3203267	307	12	7
Telo.	Cvi-0	chr5	36	527	491	25	7
Telo.	Eri-1	468	916	1159	243	12	7
Telo.	Eri-1	468	3414	3707	293	15	7
Telo.	Eri-1	468	10640	10937	297	16	7
Telo.	Eri-1	468	11644	11951	307	14	7
Telo.	Eri-1	468	5758	6079	321	13	7
Telo.	Eri-1	000067F	24055	24153	98	10	7
Telo.	Eri-1	000067F	21613	21789	176	12	7
Telo.	Eri-1	000067F	118978	119175	197	12	7
Telo.	Eri-1	000067F	38353	38557	204	10	7
Telo.	Eri-1	000067F	75131	75356	225	10	7
Telo.	Eri-1	000080F	4126	4314	188	10	7
Telo.	Eri-1	000080F	3590	3814	224	21	7
Telo.	Eri-1	000088F	17854	17966	112	10	7
Telo.	Eri-1	000088F	62928	63040	112	10	7
Telo.	Eri-1	000088F	60365	60513	148	10	7
Telo.	Eri-1	000088F	43207	43367	160	12	7
Telo.	Eri-1	000088F	54700	54879	179	14	7
Telo.	Eri-1	000088F	46953	47135	182	12	7
Telo.	Eri-1	000088F	50487	50673	186	15	7
Telo.	Eri-1	000094F	29668	29800	132	10	7
Telo.	Eri-1	000094F	28603	28757	154	10	7
Telo.	Eri-1	000094F	17264	17497	233	10	7
Telo.	Eri-1	000094F	56014	56292	278	16	7
Telo.	Eri-1	000096F	30761	30866	105	10	7
Telo.	Eri-1	000096F	43676	43782	106	10	7
Telo.	Eri-1	000096F	40628	40755	127	13	7
Telo.	Eri-1	000096F	19462	19603	141	12	7
Telo.	Eri-1	000096F	48067	48212	145	11	7
Telo.	Eri-1	000096F	43161	43322	161	11	7
Telo.	Eri-1	000096F	24790	24964	174	12	7
Telo.	Eri-1	000144F	2609	2757	148	10	7
Telo.	Eri-1	000144F	13103	13278	175	10	7
Telo.	Eri-1	000144F	19723	19905	182	13	7
Telo.	Eri-1	000144F	9670	9880	210	12	7
Telo.	Eri-1	000304F	7758	7909	151	10	7
Telo.	Eri-1	000304F	2089	2264	175	13	7
Telo.	Eri-1	000304F	4911	5096	185	14	7
Telo.	Eri-1	chr1	14286628	14286733	105	10	7
Telo.	Eri-1	chr1	14227615	14227753	138	10	7
Telo.	Eri-1	chr1	14271997	14272137	140	13	7
Telo.	Eri-1	chr1	14311672	14311812	140	10	7
Telo.	Eri-1	chr1	14251821	14251962	141	10	7
Telo.	Eri-1	chr1	14320276	14320417	141	10	7
Telo.	Eri-1	chr1	14349291	14349441	150	10	7
Telo.	Eri-1	chr1	14275860	14276013	153	10	7
Telo.	Eri-1	chr1	14277522	14277675	153	10	7
Telo.	Eri-1	chr1	14286027	14286191	164	12	7
Telo.	Eri-1	chr1	14356293	14356474	181	13	7
Telo.	Eri-1	chr1	14250201	14250394	193	13	7
Telo.	Eri-1	chr1	14245497	14245694	197	17	7
Telo.	Eri-1	chr1	14268062	14268274	212	12	7
Telo.	Eri-1	chr1	14282286	14282524	238	15	7
Telo.	Eri-1	chr1	14254914	14255243	329	21	7
Telo.	Eri-1	chr1	14795878	14796367	489	16	7
Telo.	Eri-1	chr1	1	502	501	25	7
Telo.	Eri-1	chr2	4906257	4906445	188	10	7
Telo.	Eri-1	chr2	2619231	2619517	286	15	7
Telo.	Eri-1	chr2	4905575	4906005	430	16	7
Telo.	Eri-1	chr2	2138896	2139929	1033	33	7
Telo.	Eri-1	chr3	12521837	12521985	148	11	7
Telo.	Eri-1	chr3	15037868	15038058	190	12	7
Telo.	Eri-1	chr3	10	388	378	20	7
Telo.	Eri-1	chr3	12521018	12521488	470	17	7
Telo.	Eri-1	chr4	3027614	3027759	145	11	7
Telo.	Eri-1	chr4	3020243	3020524	281	10	7
Telo.	Eri-1	chr4	3028663	3028970	307	14	7
Telo.	Eri-1	chr4	3025033	3025353	320	15	7
Telo.	Eri-1	chr4	3031301	3031628	327	16	7
Telo.	Eri-1	chr5	12631719	12632061	342	11	7
Telo.	Kyo	000036F	174208	174327	119	10	7
Telo.	Kyo	000036F	100465	100591	126	11	7
Telo.	Kyo	000036F	106417	106543	126	11	7
Telo.	Kyo	000036F	112392	112518	126	10	7
Telo.	Kyo	000036F	161521	161659	138	10	7
Telo.	Kyo	000036F	173195	173360	165	10	7
Telo.	Kyo	000036F	95841	96019	178	10	7
Telo.	Kyo	000036F	82588	82770	182	13	7
Telo.	Kyo	000036F	94480	94666	186	12	7
Telo.	Kyo	000036F	88551	88738	187	12	7
Telo.	Kyo	000036F	79910	80099	189	13	7
Telo.	Kyo	000036F	102133	102322	189	13	7
Telo.	Kyo	000036F	113355	113544	189	13	7
Telo.	Kyo	000036F	116389	116578	189	12	7
Telo.	Kyo	000036F	120949	121138	189	12	7
Telo.	Kyo	000036F	123908	124097	189	12	7
Telo.	Kyo	000036F	126941	127130	189	11	7
Telo.	Kyo	000036F	108087	108282	195	13	7
Telo.	Kyo	000036F	102896	103110	214	11	7
Telo.	Kyo	000036F	83343	83560	217	13	7
Telo.	Kyo	000036F	108854	109071	217	13	7
Telo.	Kyo	000036F	89308	89526	218	12	7
Telo.	Kyo	000036F	95233	95456	223	10	7
Telo.	Kyo	000036F	176527	176758	231	12	7
Telo.	Kyo	000059F	6146	6272	126	10	7
Telo.	Kyo	000059F	12616	12747	131	10	7
Telo.	Kyo	000059F	3935	4074	139	11	7
Telo.	Kyo	000059F	41486	41626	140	11	7
Telo.	Kyo	000059F	50611	50751	140	10	7
Telo.	Kyo	000059F	47939	48085	146	12	7
Telo.	Kyo	000059F	30803	30972	169	11	7
Telo.	Kyo	000059F	3555	3738	183	17	7
Telo.	Kyo	000059F	18926	19116	190	11	7
Telo.	Kyo	000059F	5520	5733	213	10	7
Telo.	Kyo	000059F	12028	12242	214	15	7
Telo.	Kyo	000079F	27408	27520	112	10	7
Telo.	Kyo	000079F	26402	26587	185	12	7
Telo.	Kyo	000160F	7821	7948	127	12	7
Telo.	Kyo	000160F	13821	13948	127	12	7
Telo.	Kyo	000160F	5410	5572	162	10	7
Telo.	Kyo	000254F	1817	1992	175	10	7
Telo.	Kyo	000254F	6037	6212	175	11	7
Telo.	Kyo	000254F	13457	13666	209	16	7
Telo.	Kyo	000321F	5945	6115	170	11	7
Telo.	Kyo	000473F	3204	3435	231	12	7
Telo.	Kyo	chr1	14646687	14646792	105	10	7
Telo.	Kyo	chr1	14737471	14737582	111	10	7
Telo.	Kyo	chr1	14633574	14633688	114	11	7
Telo.	Kyo	chr1	14650705	14650824	119	10	7
Telo.	Kyo	chr1	14656488	14656615	127	10	7
Telo.	Kyo	chr1	14716061	14716188	127	12	7
Telo.	Kyo	chr1	14745182	14745309	127	11	7
Telo.	Kyo	chr1	14775970	14776097	127	11	7
Telo.	Kyo	chr1	14664261	14664395	134	11	7
Telo.	Kyo	chr1	14667157	14667291	134	10	7
Telo.	Kyo	chr1	14787584	14787724	140	10	7
Telo.	Kyo	chr1	14789287	14789433	146	11	7
Telo.	Kyo	chr1	14809701	14809849	148	14	7
Telo.	Kyo	chr1	14718831	14718986	155	15	7
Telo.	Kyo	chr1	14856770	14856925	155	12	7
Telo.	Kyo	chr1	14794215	14794380	165	11	7
Telo.	Kyo	chr1	14664775	14664942	167	10	7
Telo.	Kyo	chr1	14656981	14657155	174	10	7
Telo.	Kyo	chr1	14711167	14711342	175	10	7
Telo.	Kyo	chr1	14722472	14722653	181	11	7
Telo.	Kyo	chr1	14863411	14863600	189	15	7
Telo.	Kyo	chr1	14839505	14839701	196	12	7
Telo.	Kyo	chr1	14609303	14609503	200	15	7
Telo.	Kyo	chr1	14598312	14598515	203	11	7
Telo.	Kyo	chr1	14794745	14794952	207	13	7
Telo.	Kyo	chr1	14648580	14648796	216	13	7
Telo.	Kyo	chr1	14654855	14655085	230	14	7
Telo.	Kyo	chr1	14737978	14738208	230	16	7
Telo.	Kyo	chr1	14740475	14740705	230	14	7
Telo.	Kyo	chr1	14748692	14748922	230	12	7
Telo.	Kyo	chr1	14613979	14614210	231	14	7
Telo.	Kyo	chr1	14866415	14866650	235	10	7
Telo.	Kyo	chr1	14663147	14663384	237	15	7
Telo.	Kyo	chr1	14797023	14797260	237	13	7
Telo.	Kyo	chr1	14873239	14873480	241	13	7
Telo.	Kyo	chr1	14662029	14662273	244	16	7
Telo.	Kyo	chr1	14802534	14802793	259	20	7
Telo.	Kyo	chr1	14632463	14632735	272	17	7
Telo.	Kyo	chr1	14806683	14806984	301	20	7
Telo.	Kyo	chr2	2468663	2468921	258	13	7
Telo.	Kyo	chr3	15339801	15339998	197	13	7
Telo.	Kyo	chr3	15032715	15033148	433	15	7
Telo.	Kyo	chr3	12414648	12415145	497	18	7
Telo.	Kyo	chr3	17	700	683	69	7
Telo.	Kyo	chr4	3114093	3114366	273	11	7
Telo.	Kyo	chr4	3125281	3125574	293	13	7
Telo.	Kyo	chr4	3113096	3113390	294	16	7
Telo.	Kyo	chr4	3116799	3117106	307	14	7
Telo.	Kyo	chr4	3108767	3109088	321	14	7
Telo.	Kyo	chr4	3124233	3124560	327	16	7
Telo.	Kyo	chr4	3127770	3128104	334	17	7
Telo.	Kyo	chr5	12330926	12331261	335	11	7
Telo.	Kyo	chr5	12331744	12332096	352	15	7
Telo.	Ler	320	5659	5835	176	12	7
Telo.	Ler	320	7867	8043	176	12	7
Telo.	Ler	000068F	4745	4882	137	11	7
Telo.	Ler	000068F	6320	6458	138	11	7
Telo.	Ler	000068F	7900	8038	138	10	7
Telo.	Ler	000068F	20250	20391	141	11	7
Telo.	Ler	000068F	34590	34744	154	18	7
Telo.	Ler	000068F	451	615	164	11	7
Telo.	Ler	000068F	16011	16180	169	12	7
Telo.	Ler	000068F	2576	2804	228	17	7
Telo.	Ler	000068F	12278	12508	230	15	7
Telo.	Ler	000171F	5352	5470	118	10	7
Telo.	Ler	000171F	10391	10521	130	10	7
Telo.	Ler	chr1	15044551	15044656	105	10	7
Telo.	Ler	chr1	14935985	14936097	112	10	7
Telo.	Ler	chr1	14694794	14694913	119	10	7
Telo.	Ler	chr1	14699888	14700021	133	11	7
Telo.	Ler	chr1	14714915	14715049	134	10	7
Telo.	Ler	chr1	15073213	15073353	140	10	7
Telo.	Ler	chr1	14996139	14996284	145	11	7
Telo.	Ler	chr1	14685806	14685954	148	11	7
Telo.	Ler	chr1	14718911	14719059	148	10	7
Telo.	Ler	chr1	14722692	14722840	148	10	7
Telo.	Ler	chr1	15022183	15022331	148	13	7
Telo.	Ler	chr1	15034194	15034349	155	12	7
Telo.	Ler	chr1	14672859	14673019	160	11	7
Telo.	Ler	chr1	14488827	14488988	161	11	7
Telo.	Ler	chr1	15152760	15152921	161	13	7
Telo.	Ler	chr1	14992591	14992762	171	10	7
Telo.	Ler	chr1	15027547	15027721	174	12	7
Telo.	Ler	chr1	14713779	14713954	175	10	7
Telo.	Ler	chr1	15059327	15059503	176	10	7
Telo.	Ler	chr1	14680139	14680318	179	14	7
Telo.	Ler	chr1	15134962	15135143	181	13	7
Telo.	Ler	chr1	14676605	14676787	182	13	7
Telo.	Ler	chr1	14840293	14840482	189	12	7
Telo.	Ler	chr1	14517108	14517303	195	13	7
Telo.	Ler	chr1	14532399	14532603	204	10	7
Telo.	Ler	chr1	14839709	14839926	217	12	7
Telo.	Ler	chr1	15043889	15044114	225	17	7
Telo.	Ler	chr1	14951304	14951537	233	10	7
Telo.	Ler	chr1	14986936	14987214	278	16	7
Telo.	Ler	chr1	14715444	14715787	343	19	7
Telo.	Ler	chr1	15705724	15706275	551	17	7
Telo.	Ler	chr2	4871778	4871980	202	12	7
Telo.	Ler	chr2	2472652	2472937	285	12	7
Telo.	Ler	chr2	4871104	4871391	287	12	7
Telo.	Ler	chr2	2679467	2679926	459	18	7
Telo.	Ler	chr3	14769093	14769285	192	11	7
Telo.	Ler	chr3	12628674	12629157	483	16	7
Telo.	Ler	chr4	3646409	3646561	152	10	7
Telo.	Ler	chr4	3643947	3644211	264	14	7
Telo.	Ler	chr4	3657244	3657516	272	12	7
Telo.	Ler	chr4	3654702	3654980	278	12	7
Telo.	Ler	chr4	3659569	3659848	279	14	7
Telo.	Ler	chr4	3648839	3649145	306	16	7
Telo.	Ler	chr4	3649852	3650159	307	14	7
Telo.	Ler	chr4	3665402	3665709	307	14	7
Telo.	Ler	chr4	3652212	3652533	321	15	7
Telo.	Ler	chr4	3661832	3662159	327	16	7
Telo.	Ler	chr4	3664367	3664694	327	16	7
Telo.	Ler	chr4	3635223	3635558	335	13	7
Telo.	Ler	chr5	12441444	12441785	341	10	7
Telo.	Ler	chr5	12442268	12442614	346	15	7
Telo.	Ler	chr5	11461431	11461873	442	14	7
Telo.	Ler	chr5	1	847	846	55	7
Telo.	Sha	chr1	14579946	14580058	112	11	7
Telo.	Sha	chr1	14574995	14575109	114	11	7
Telo.	Sha	chr1	15244229	15244347	118	10	7
Telo.	Sha	chr1	14647189	14647315	126	10	7
Telo.	Sha	chr1	14583939	14584066	127	10	7
Telo.	Sha	chr1	14589720	14589847	127	10	7
Telo.	Sha	chr1	14693921	14694048	127	11	7
Telo.	Sha	chr1	14709753	14709880	127	10	7
Telo.	Sha	chr1	14649418	14649548	130	10	7
Telo.	Sha	chr1	14662887	14663018	131	10	7
Telo.	Sha	chr1	14651585	14651718	133	10	7
Telo.	Sha	chr1	14721171	14721304	133	10	7
Telo.	Sha	chr1	14644999	14645138	139	10	7
Telo.	Sha	chr1	14513567	14513707	140	10	7
Telo.	Sha	chr1	14696940	14697080	140	11	7
Telo.	Sha	chr1	14711917	14712057	140	10	7
Telo.	Sha	chr1	14599574	14599715	141	11	7
Telo.	Sha	chr1	14494682	14494828	146	12	7
Telo.	Sha	chr1	14721707	14721854	147	10	7
Telo.	Sha	chr1	15245341	15245489	148	14	7
Telo.	Sha	chr1	15251648	15251800	152	11	7
Telo.	Sha	chr1	14644488	14644643	155	14	7
Telo.	Sha	chr1	14796509	14796664	155	12	7
Telo.	Sha	chr1	15232852	15233007	155	10	7
Telo.	Sha	chr1	14726044	14726205	161	10	7
Telo.	Sha	chr1	14691582	14691744	162	11	7
Telo.	Sha	chr1	14527514	14527677	163	12	7
Telo.	Sha	chr1	14590213	14590394	181	11	7
Telo.	Sha	chr1	14597185	14597366	181	11	7
Telo.	Sha	chr1	14548115	14548298	183	10	7
Telo.	Sha	chr1	14669075	14669265	190	11	7
Telo.	Sha	chr1	14528035	14528233	198	12	7
Telo.	Sha	chr1	14726572	14726772	200	13	7
Telo.	Sha	chr1	14659104	14659311	207	13	7
Telo.	Sha	chr1	14662307	14662514	207	13	7
Telo.	Sha	chr1	14539689	14539898	209	16	7
Telo.	Sha	chr1	14646564	14646776	212	10	7
Telo.	Sha	chr1	14581838	14582054	216	13	7
Telo.	Sha	chr1	14540758	14540975	217	10	7
Telo.	Sha	chr1	14595069	14595292	223	13	7
Telo.	Sha	chr1	14544373	14544597	224	12	7
Telo.	Sha	chr1	14665859	14666083	224	13	7
Telo.	Sha	chr1	14588079	14588309	230	12	7
Telo.	Sha	chr1	14555596	14555827	231	13	7
Telo.	Sha	chr1	14779908	14780140	232	14	7
Telo.	Sha	chr1	14801538	14801773	235	10	7
Telo.	Sha	chr1	14737932	14738170	238	13	7
Telo.	Sha	chr1	14808361	14808602	241	13	7
Telo.	Sha	chr1	14573884	14574156	272	17	7
Telo.	Sha	chr1	14742016	14742304	288	20	7
Telo.	Sha	chr1	14746115	14746409	294	18	7
Telo.	Sha	chr1	14743155	14743456	301	19	7
Telo.	Sha	chr1	14472891	14473221	330	20	7
Telo.	Sha	chr1	15241761	15242226	465	31	7
Telo.	Sha	chr1	3	1567	1564	166	7
Telo.	Sha	chr2	4831937	4832154	217	13	7
Telo.	Sha	chr2	2448101	2448387	286	13	7
Telo.	Sha	chr2	4831277	4831685	408	12	7
Telo.	Sha	chr2	2635797	2636256	459	18	7
Telo.	Sha	chr3	12381810	12381943	133	10	7
Telo.	Sha	chr3	14098679	14098891	212	15	7
Telo.	Sha	chr3	3	413	410	32	7
Telo.	Sha	chr3	13839810	13840243	433	15	7
Telo.	Sha	chr3	12380978	12381461	483	16	7
Telo.	Sha	chr4	3195192	3195351	159	10	7
Telo.	Sha	chr4	3185658	3185966	308	13	7
Telo.	Sha	chr4	3204977	3205297	320	15	7
Telo.	Sha	chr4	3190111	3190438	327	16	7
Telo.	Sha	chr4	3202415	3202742	327	17	7
Telo.	Sha	chr5	12978261	12978603	342	12	7
Telo.	Sha	chr5	12979086	12979439	353	16	7
Telo.	Sha	chr5	3	926	923	100	7

### Sheet: SupTab16
Chromosome	Start	End
Chr1	1441001	1447000
Chr1	2293001	2298000
Chr1	2788001	2801000
Chr1	3780001	3787000
Chr1	4330001	4335000
Chr1	4404001	4412000
Chr1	6538001	6544000
Chr1	6656001	6662000
Chr1	6704001	6710000
Chr1	7065001	7076000
Chr1	7352001	7366000
Chr1	8363001	8371000
Chr1	8450001	8465000
Chr1	8472001	8481000
Chr1	8772001	8832000
Chr1	9003001	9017000
Chr1	9475001	9481000
Chr1	9572001	9590000
Chr1	9675001	9693000
Chr1	10526001	10531000
Chr1	11151001	11156000
Chr1	11238001	11244000
Chr1	11301001	11313000
Chr1	11775001	11782000
Chr1	11887001	11902000
Chr1	12015001	12021000
Chr1	12136001	12145000
Chr1	12272001	12277000
Chr1	12327001	12339000
Chr1	12376001	12383000
Chr1	12401001	12416000
Chr1	12562001	12567000
Chr1	12663001	12678000
Chr1	12711001	12731000
Chr1	12750001	12763000
Chr1	12807001	12812000
Chr1	12818001	12848000
Chr1	12902001	12909000
Chr1	12941001	12948000
Chr1	12959001	12964000
Chr1	13128001	13140000
Chr1	13173001	13181000
Chr1	13186001	13193000
Chr1	13211001	13222000
Chr1	13481001	13492000
Chr1	13559001	13591000
Chr1	13601001	13610000
Chr1	13623001	13640000
Chr1	13645001	13654000
Chr1	13658001	13669000
Chr1	13674001	13684000
Chr1	14082001	14094000
Chr1	14233001	14238000
Chr1	14256001	14261000
Chr1	14315001	14321000
Chr1	14333001	14444000
Chr1	14447001	14513000
Chr1	14538001	14547000
Chr1	14581001	14602000
Chr1	14655001	14688000
Chr1	14720001	14752000
Chr1	14802001	14933000
Chr1	15036001	15181000
Chr1	15190001	15381000
Chr1	15387001	15414000
Chr1	15424001	15504000
Chr1	15510001	15521000
Chr1	15558001	15570000
Chr1	15653001	15679000
Chr1	15698001	15716000
Chr1	15748001	15755000
Chr1	15762001	15768000
Chr1	15802001	15811000
Chr1	15841001	15850000
Chr1	15874001	15880000
Chr1	15996001	16114000
Chr1	16296001	16304000
Chr1	16319001	16324000
Chr1	16343001	16349000
Chr1	16455001	16460000
Chr1	16517001	16529000
Chr1	16551001	16560000
Chr1	16676001	16681000
Chr1	16690001	16700000
Chr1	16823001	16830000
Chr1	16852001	16859000
Chr1	16942001	16963000
Chr1	16985001	16999000
Chr1	17023001	17030000
Chr1	17255001	17266000
Chr1	17312001	17319000
Chr1	17511001	17537000
Chr1	17607001	17614000
Chr1	17669001	17683000
Chr1	18001001	18009000
Chr1	18153001	18165000
Chr1	18845001	18857000
Chr1	18961001	18972000
Chr1	19231001	19238000
Chr1	19335001	19347000
Chr1	19372001	19385000
Chr1	19463001	19468000
Chr1	19731001	19737000
Chr1	21345001	21352000
Chr1	21418001	21430000
Chr1	21523001	21530000
Chr1	21608001	21620000
Chr1	21740001	21748000
Chr1	21759001	21766000
Chr1	21775001	21794000
Chr1	21811001	21830000
Chr1	22297001	22302000
Chr1	22610001	22617000
Chr1	22693001	22699000
Chr1	22843001	22856000
Chr1	22950001	22958000
Chr1	23118001	23124000
Chr1	23238001	23246000
Chr1	23488001	23508000
Chr1	23847001	23852000
Chr1	23925001	23933000
Chr1	24827001	24832000
Chr1	26904001	26909000
Chr1	30250001	30256000
Chr2	1	67000
Chr2	243001	250000
Chr2	530001	538000
Chr2	565001	584000
Chr2	715001	727000
Chr2	738001	750000
Chr2	909001	916000
Chr2	925001	934000
Chr2	1197001	1234000
Chr2	1265001	1274000
Chr2	1387001	1400000
Chr2	1630001	1637000
Chr2	1740001	1766000
Chr2	1791001	1798000
Chr2	1952001	1961000
Chr2	2000001	2009000
Chr2	2088001	2103000
Chr2	2246001	2257000
Chr2	2562001	2571000
Chr2	2592001	2602000
Chr2	2611001	2616000
Chr2	2619001	2729000
Chr2	2870001	2882000
Chr2	2902001	2908000
Chr2	2932001	2948000
Chr2	3060001	3074000
Chr2	3083001	3101000
Chr2	3106001	3117000
Chr2	3126001	3168000
Chr2	3175001	3196000
Chr2	3201001	3209000
Chr2	3217001	3241000
Chr2	3509001	3518000
Chr2	3530001	3556000
Chr2	3575001	3619000
Chr2	3633001	3661000
Chr2	3664001	3673000
Chr2	3680001	3711000
Chr2	3714001	3720000
Chr2	3752001	3763000
Chr2	3845001	3850000
Chr2	3854001	3898000
Chr2	3907001	3913000
Chr2	4236001	4245000
Chr2	4351001	4356000
Chr2	4362001	4371000
Chr2	4383001	4407000
Chr2	4413001	4421000
Chr2	4437001	4471000
Chr2	4489001	4529000
Chr2	4542001	4548000
Chr2	4557001	4567000
Chr2	4605001	4610000
Chr2	4839001	4849000
Chr2	4860001	4872000
Chr2	4880001	4890000
Chr2	4906001	4914000
Chr2	4922001	4940000
Chr2	4950001	4956000
Chr2	5041001	5048000
Chr2	5105001	5111000
Chr2	5119001	5166000
Chr2	5194001	5209000
Chr2	5221001	5244000
Chr2	5247001	5275000
Chr2	5370001	5376000
Chr2	5470001	5507000
Chr2	5515001	5537000
Chr2	5563001	5574000
Chr2	5599001	5609000
Chr2	5644001	5649000
Chr2	5682001	5687000
Chr2	5733001	5741000
Chr2	5747001	5755000
Chr2	5806001	5816000
Chr2	5825001	5831000
Chr2	5843001	5854000
Chr2	5860001	5873000
Chr2	5877001	5886000
Chr2	5959001	5977000
Chr2	6058001	6087000
Chr2	6099001	6109000
Chr2	6113001	6125000
Chr2	6259001	6273000
Chr2	6409001	6415000
Chr2	6419001	6429000
Chr2	6474001	6481000
Chr2	6564001	6581000
Chr2	6591001	6610000
Chr2	6620001	6632000
Chr2	6671001	6677000
Chr2	6700001	6707000
Chr2	6717001	6729000
Chr2	6736001	6741000
Chr2	6818001	6825000
Chr2	6954001	6959000
Chr2	7004001	7012000
Chr2	7189001	7195000
Chr2	7438001	7443000
Chr2	7449001	7454000
Chr2	8198001	8203000
Chr2	9022001	9028000
Chr2	9188001	9196000
Chr2	9306001	9318000
Chr2	9927001	9934000
Chr2	10000001	10012000
Chr2	10086001	10094000
Chr2	10591001	10606000
Chr2	11436001	11443000
Chr2	12448001	12461000
Chr2	12738001	12744000
Chr2	17271001	17278000
Chr3	785001	799000
Chr3	984001	992000
Chr3	1959001	1964000
Chr3	2806001	2821000
Chr3	3558001	3566000
Chr3	4879001	4885000
Chr3	5151001	5157000
Chr3	5277001	5288000
Chr3	8424001	8430000
Chr3	8842001	8859000
Chr3	9011001	9017000
Chr3	9102001	9107000
Chr3	9113001	9121000
Chr3	9555001	9560000
Chr3	9607001	9628000
Chr3	9731001	9736000
Chr3	10106001	10112000
Chr3	10166001	10173000
Chr3	10339001	10347000
Chr3	10394001	10405000
Chr3	10413001	10421000
Chr3	10556001	10562000
Chr3	10767001	10772000
Chr3	10917001	10923000
Chr3	10927001	10937000
Chr3	11016001	11021000
Chr3	11053001	11072000
Chr3	11170001	11182000
Chr3	11335001	11343000
Chr3	11418001	11423000
Chr3	11496001	11504000
Chr3	11513001	11523000
Chr3	11592001	11603000
Chr3	11610001	11625000
Chr3	11651001	11666000
Chr3	11672001	11693000
Chr3	11823001	11834000
Chr3	11847001	11852000
Chr3	11938001	11948000
Chr3	11963001	11968000
Chr3	12074001	12094000
Chr3	12222001	12233000
Chr3	12242001	12254000
Chr3	12410001	12415000
Chr3	12431001	12441000
Chr3	12479001	12492000
Chr3	12509001	12516000
Chr3	12523001	12533000
Chr3	12549001	12556000
Chr3	12601001	12611000
Chr3	12656001	12672000
Chr3	12679001	12688000
Chr3	12694001	12707000
Chr3	12721001	12731000
Chr3	12744001	12763000
Chr3	12777001	12867000
Chr3	12872001	12879000
Chr3	12887001	13000000
Chr3	13029001	13166000
Chr3	13171001	13214000
Chr3	13235001	13295000
Chr3	13305001	13418000
Chr3	13422001	13483000
Chr3	13516001	13524000
Chr3	13543001	13551000
Chr3	13555001	13574000
Chr3	13586001	13594000
Chr3	13601001	13667000
Chr3	13677001	13686000
Chr3	13734001	13743000
Chr3	13752001	13761000
Chr3	13794001	13840000
Chr3	13844001	13872000
Chr3	13893001	13936000
Chr3	13963001	13971000
Chr3	13979001	14004000
Chr3	14013001	14033000
Chr3	14036001	14054000
Chr3	14068001	14075000
Chr3	14171001	14213000
Chr3	14270001	14288000
Chr3	14349001	14362000
Chr3	14386001	14441000
Chr3	14452001	14471000
Chr3	14475001	14492000
Chr3	14541001	14577000
Chr3	14583001	14588000
Chr3	14597001	14607000
Chr3	14620001	14628000
Chr3	14642001	14702000
Chr3	14766001	14783000
Chr3	14812001	14829000
Chr3	14955001	14964000
Chr3	15035001	15048000
Chr3	15272001	15278000
Chr3	15300001	15307000
Chr3	15318001	15328000
Chr3	15448001	15457000
Chr3	15462001	15487000
Chr3	15525001	15564000
Chr3	15575001	15586000
Chr3	15714001	15750000
Chr3	15835001	15869000
Chr3	16037001	16074000
Chr3	16087001	16097000
Chr3	16158001	16164000
Chr3	16172001	16178000
Chr3	16203001	16226000
Chr3	16234001	16246000
Chr3	16249001	16262000
Chr3	16332001	16343000
Chr3	16634001	16649000
Chr3	16692001	16721000
Chr3	17032001	17078000
Chr3	17106001	17115000
Chr3	17391001	17421000
Chr3	17428001	17439000
Chr3	18733001	18740000
Chr3	20305001	20310000
Chr3	21321001	21331000
Chr3	22058001	22065000
Chr3	22232001	22243000
Chr3	22513001	22544000
Chr3	22547001	22593000
Chr3	22695001	22701000
Chr3	23095001	23102000
Chr3	23108001	23117000
Chr4	631001	637000
Chr4	835001	841000
Chr4	861001	867000
Chr4	1016001	1021000
Chr4	1311001	1318000
Chr4	1448001	1460000
Chr4	1540001	1558000
Chr4	1610001	1758000
Chr4	1788001	1808000
Chr4	1811001	1820000
Chr4	1848001	1856000
Chr4	1873001	1878000
Chr4	1899001	1928000
Chr4	1949001	1955000
Chr4	1996001	2001000
Chr4	2148001	2166000
Chr4	2220001	2226000
Chr4	2234001	2240000
Chr4	2244001	2260000
Chr4	2268001	2280000
Chr4	2344001	2351000
Chr4	2568001	2573000
Chr4	2576001	2590000
Chr4	2595001	2610000
Chr4	2638001	2654000
Chr4	2698001	2713000
Chr4	2788001	2797000
Chr4	2809001	2816000
Chr4	2920001	2971000
Chr4	3001001	3064000
Chr4	3114001	3120000
Chr4	3173001	3180000
Chr4	3197001	3214000
Chr4	3235001	3249000
Chr4	3676001	3692000
Chr4	3733001	3754000
Chr4	3838001	3853000
Chr4	3864001	3878000
Chr4	3944001	3964000
Chr4	3984001	4041000
Chr4	4094001	4120000
Chr4	4154001	4163000
Chr4	4218001	4234000
Chr4	4244001	4253000
Chr4	4270001	4292000
Chr4	4304001	4309000
Chr4	4316001	4406000
Chr4	4409001	4446000
Chr4	4449001	4462000
Chr4	4469001	4504000
Chr4	4515001	4534000
Chr4	4541001	4578000
Chr4	4585001	4616000
Chr4	4639001	4722000
Chr4	4729001	4736000
Chr4	4750001	4794000
Chr4	4924001	4933000
Chr4	5023001	5036000
Chr4	5049001	5061000
Chr4	5064001	5071000
Chr4	5093001	5101000
Chr4	5127001	5136000
Chr4	5325001	5340000
Chr4	5397001	5402000
Chr4	5581001	5588000
Chr4	5664001	5670000
Chr4	5682001	5700000
Chr4	5933001	5966000
Chr4	5971001	5976000
Chr4	5986001	5993000
Chr4	6007001	6014000
Chr4	6528001	6538000
Chr4	6589001	6594000
Chr4	6633001	6640000
Chr4	6650001	6656000
Chr4	6723001	6731000
Chr4	6915001	6920000
Chr4	7028001	7035000
Chr4	7816001	7823000
Chr4	8039001	8045000
Chr4	8288001	8293000
Chr4	8737001	8745000
Chr4	9485001	9508000
Chr4	9517001	9546000
Chr4	9570001	9576000
Chr4	9908001	9915000
Chr4	9953001	9960000
Chr4	10282001	10289000
Chr4	10448001	10453000
Chr4	10530001	10536000
Chr4	10552001	10561000
Chr4	10622001	10656000
Chr4	10917001	10926000
Chr4	11035001	11109000
Chr4	11360001	11387000
Chr4	11815001	11826000
Chr4	11834001	11839000
Chr4	12152001	12160000
Chr4	13777001	13783000
Chr4	14279001	14290000
Chr4	17099001	17105000
Chr5	64001	72000
Chr5	136001	142000
Chr5	2258001	2263000
Chr5	4207001	4214000
Chr5	5628001	5638000
Chr5	5907001	5925000
Chr5	6073001	6080000
Chr5	6205001	6214000
Chr5	6630001	6636000
Chr5	6910001	6918000
Chr5	8085001	8090000
Chr5	8502001	8508000
Chr5	8612001	8618000
Chr5	8742001	8747000
Chr5	8928001	8934000
Chr5	9177001	9183000
Chr5	9209001	9222000
Chr5	9381001	9388000
Chr5	9560001	9572000
Chr5	9600001	9606000
Chr5	9610001	9617000
Chr5	9925001	9935000
Chr5	10046001	10066000
Chr5	10070001	10085000
Chr5	10103001	10112000
Chr5	10150001	10163000
Chr5	10193001	10209000
Chr5	10318001	10339000
Chr5	10362001	10376000
Chr5	10400001	10406000
Chr5	10432001	10447000
Chr5	10847001	10855000
Chr5	10945001	10955000
Chr5	11139001	11145000
Chr5	11182001	11205000
Chr5	11216001	11324000
Chr5	11327001	11339000
Chr5	11344001	11353000
Chr5	11598001	11607000
Chr5	11621001	11631000
Chr5	11651001	11661000
Chr5	11671001	11812000
Chr5	11818001	11938000
Chr5	11942001	12022000
Chr5	12025001	12059000
Chr5	12098001	12152000
Chr5	12214001	12219000
Chr5	12298001	12307000
Chr5	12319001	12547000
Chr5	12565001	12593000
Chr5	12646001	12653000
Chr5	12664001	12688000
Chr5	12691001	12899000
Chr5	12908001	12921000
Chr5	12926001	12981000
Chr5	12986001	13064000
Chr5	13069001	13077000
Chr5	13081001	13098000
Chr5	13174001	13226000
Chr5	13267001	13274000
Chr5	13444001	13451000
Chr5	13666001	13673000
Chr5	13755001	13760000
Chr5	13835001	13841000
Chr5	13969001	13988000
Chr5	14050001	14059000
Chr5	14075001	14083000
Chr5	14143001	14184000
Chr5	14198001	14209000
Chr5	14323001	14342000
Chr5	14346001	14362000
Chr5	14366001	14373000
Chr5	14392001	14399000
Chr5	14406001	14418000
Chr5	14424001	14458000
Chr5	14467001	14476000
Chr5	14485001	14535000
Chr5	14585001	14590000
Chr5	14961001	14968000
Chr5	15074001	15090000
Chr5	15147001	15154000
Chr5	15176001	15181000
Chr5	15230001	15246000
Chr5	15284001	15293000
Chr5	15297001	15303000
Chr5	15349001	15365000
Chr5	15491001	15498000
Chr5	15646001	15651000
Chr5	15671001	15690000
Chr5	15715001	15723000
Chr5	15918001	15928000
Chr5	16690001	16696000
Chr5	17440001	17446000
Chr5	17893001	17903000
Chr5	18142001	18148000
Chr5	18191001	18205000
Chr5	18305001	18320000
Chr5	18413001	18422000
Chr5	18429001	18446000
Chr5	18470001	18482000
Chr5	18654001	18671000
Chr5	18859001	18874000
Chr5	18932001	18940000
Chr5	19192001	19198000
Chr5	19358001	19364000
Chr5	19770001	19780000
Chr5	19919001	19924000
Chr5	20265001	20283000
Chr5	21928001	21937000
Chr5	22613001	22619000
Chr5	23135001	23140000
Chr5	24016001	24048000
